# Rare RNA Polymerase II failure modes mark the cancer-driving genes most affected by epigenetic perturbation

**DOI:** 10.64898/2026.05.28.728581

**Authors:** Yaw Asante, Berkley Gryder

**Affiliations:** Department of Nutrition, Case Western Reserve University, Cleveland, OH, USA; Department of Genetics and Genome Sciences, Case Western Reserve University, Cleveland, OH, USA

**Author notes:** Corresponding authors: Yaw Asante, Berkley Gryder.

## Abstract

RNA Polymerase II (Pol2) transcribes genes through a complex life cycle (initiation, pausing, elongation, co-transcriptional splicing, termination, and recycling). Chromatin immunoprecipitation of Pol2 before and after chemical perturbation has identified promoter-proximal accumulation (pausing) as a critical step in the transcription genome-wide. However, the full landscape of Pol2 responses has not been well characterized. Here, we introduce a tool for comparing Pol2 Activity State Shifts (compPASS), a computational pipeline which uses data from paired ChIP-based approaches to assign genes to one of eight distinct modes by Pol2 response under different forms of perturbation. In multiple cancer types and drug contexts, we show that compPASS identifies previously undescribed Pol2 failure modes with important implications for gene regulation. By looking past pausing, compPASS exposes Pol2 failure modes (clogging, entry, gain, loss) that are rare but pinpoint the genes most relevant to cancer cell state changes in response to therapy, turning a single paired Pol2 ChIP-seq into a mechanistic map of shifting transcriptional states.
