## Supplementary material for "Rare RNA Polymerase II failure modes mark the cancer-driving genes most affected by epigenetic perturbation": Data S1

### Sheet: Data S1 - Pol2 ChIP Samples
Sample	GEO Source	Technique	hg38 counts	spike-in type	spike-in counts	Treatment	RPM norm	RRPM norm	Notes
RH4_DMSO-6h_Pol2	GSE208146	HiChIP	808913589	mm10	112447568	DMSO, 6h	0.00123623	0.00889303	MNase
RH4_DMSO-6h_Pol2_ChIP	GSE319181	ChIP-seq	112759837	mm10	9394506	DMSO, 6h	0.00886841	0.106445	MNase
RH4_D6_Pol2	GSE116344	ChIP-seq	51826471	dm3	4665276	DMSO, 6h	0.0192952	0.21435	Sonication
RH4_dCBP1-6h_Pol2	GSE208146	HiChIP	593434387	mm10	77709683	dCBP1, 100 nM, 6h	0.00168511	0.0128684
Jurkat_DMSO_ChIP	GSE50622	ChIP-seq	40153799	none	0	DMSO, 6h	0.0249042	NA
Jurkat_flavopuridol_ChIP	GSE50622	ChIP-seq	43148076	none	0	Flavo, 250 nM, 6h	0.023176	NA
L36PL_DMSO_ChIP_rep1	GSE271732	ChIP-seq	58971165	none	0	DMSO	0.0169574	NA
L36PL_DMSO_ChIP_rep2	GSE271732	ChIP-seq	42736708	none	0	DMSO	0.0233991	NA
L36PL_DMSO_ChIP_rep3	GSE271732	ChIP-seq	52666550	none	0	DMSO	0.0189874	NA
SMS-CTR_DMSO_ChIP	GSE85169	ChIP-seq	24032958	none	0	DMSO, 48h	0.0416095	NA
SMS-CTR_Trametinib_ChIP	GSE85169	ChIP-seq	26376473	none	0	Trametinib, 48h	0.0379126	NA
L36PL_CDK9i_ChIP_rep1	GSE271732	ChIP-seq	48755091	none	0	Enitociclib, 100 nM, 4h	0.0205107	NA
L36PL_CDK9i_ChIP_rep2	GSE271732	ChIP-seq	47104396	none	0	Enitociclib, 100 nM, 4h	0.0212294	NA
L36PL_CDK9i_ChIP_rep3	GSE271732	ChIP-seq	49841142	none	0	Enitociclib, 100 nM, 4h	0.0200637	NA
